# A highly contiguous, scaffold-level nuclear genome assembly for the Fever tree (*Cinchona pubescens* Vahl) as a novel resource for research in the Rubiaceae

**DOI:** 10.1101/2022.04.25.489452

**Authors:** Nataly Allasi Canales, Oscar A. Pérez-Escobar, Robyn F. Powell, Mats Töpel, Catherine Kidner, Mark Nesbitt, Carla Maldonado, Christopher J. Barnes, Nina Rønsted, Natalia A. S. Przelomska, Ilia J. Leitch, Alexandre Antonelli

## Abstract

**Background:** The Andean Fever tree (*Cinchona* L.; Rubiaceae) is the iconic source of bioactive quinine alkaloids, which have been vital to treating malaria for centuries. *C. pubescens* Vahl, in particular, has been an essential source of income for several countries within its native range in north-western South America. However, an absence of available genomic resources is essential for placing the *Cinchona* species within the tree of life and setting the foundation for exploring the evolution and biosynthesis of quinine alkaloids.

**Findings:** We address this gap by providing the first highly contiguous and annotated nuclear and organelle genome assemblies for *C. pubescens*. Using a combination of ∼120 Gb of long sequencing reads derived from the Oxford Nanopore PromethION platform and 142 Gb of short-read Illumina data. Our nuclear genome assembly comprises 603 scaffolds comprising a total length of 904 Mb, and the completeness represents ∼85% of the genome size (1.1 Gb/1C). This draft genome sequence was complemented by annotating 72,305 CDSs using a combination of *de novo* and reference-based transcriptome assemblies. Completeness analysis revealed that our assembly is moderately complete, displaying 83% of the BUSCO gene set and a small fraction of genes (4.6%) classified as fragmented. Additionally, we report *C. pubescens* plastome with a length of ∼157 Kb and a GC content of 37.74%. We demonstrate the utility of these novel genomic resources by placing *C. pubescens* in the Gentianales order using additional plastid and nuclear datasets.

**Conclusions:** Our study provides the first genomic resource for *C. pubescens*, thus opening new research avenues, including the provision of crucial genetic resources for analysis of alkaloid biosynthesis in the Fever tree.
