## Supplementary material for "A highly contiguous, scaffold-level nuclear genome assembly for the Fever tree (*Cinchona pubescens* Vahl) as a novel resource for research in the Rubiaceae": Table1_Supp

### Sheet: Sheet1
Table S1
	PAD61766	PAD61320	PAD61137	PAD61315
Active channels	2749	2751	2616	2750
Mean read length	19578.4	20249	20067.7	19317.1
Mean read quality	9.1	9.2	9.3	9.3
Median read length	7033.5	8491	8152	7065
Median read quality	10.1	10.3	10.4	10.4
Number of reads	3603394	3160332	3394747	3094167
Read length N50	46786	46891	46496	46467
Total bases	70548548439	63993524635	68124903255	59770483678
>Q5	3020566 / (83.8%) / 69253.6Mb	2639509 / (83.5%) / 63027.1Mb	2843776 / (83.8%) / 67022.5Mb	2530628 / (81.8%) / 58534.5Mb
>Q7	2719046 / (75.5%) / 64921.2Mb	2398308 / (75.9%) / 59489.4Mb	2616120 / (77.1%) / 64036.9Mb	2307553 / (74.6%) / 55602.8Mb
>Q10	1853358 / (51.4%) / 49964.3Mb	1698861 / (53.8%) / 46927.2Mb	1867924 / (55.0%) / 51005.6Mb	1710969 / (55.3%) / 45629.2Mb
>Q12	545307 / (15.1%) / 14170.7Mb	548258 / (17.3%) / 14724.1Mb	624979 / (18.4%) / 16959.8Mb	708341 / (22.9%) / 19625.3Mb
2387 / (0.1%) / 4.4Mb	2388 / (0.1%) / 4.4Mb	2389 / (0.1%) / 4.4Mb	2390 / (0.1%) / 4.4Mb	2391 / (0.1%) / 4.4Mb
