## Supplementary material for "A highly contiguous, scaffold-level nuclear genome assembly for the Fever tree (*Cinchona pubescens* Vahl) as a novel resource for research in the Rubiaceae": Table2_Supp

### Sheet: Sheet1
2444	PAFTOL	Gentianales	Rubiaceae	Chiococca	Chiococca alba	Greene, L. 11 (K)		2007		DNA bank	337	163461	http://sftp.kew.org/pub/paftol/current_release/fasta/by_recovery/INSDC.ERR5033628.Chiococca_alba.a353.fasta
2445	PAFTOL	Gentianales	Rubiaceae	Cinchona	Cinchona pubescens	Maurin, O. 4385 (K)		2017		DNA bank	323	137436	http://sftp.kew.org/pub/paftol/current_release/fasta/by_recovery/INSDC.ERR5033629.Cinchona_pubescens.a353.fasta
2452	PAFTOL	Gentianales	Rubiaceae	Damnacanthus	Damnacanthus sp.	Davis, A.P. 4028 (K)				DNA bank	345	176898	http://sftp.kew.org/pub/paftol/current_release/fasta/by_recovery/INSDC.ERR5084276.Damnacanthus_sp.a353.fasta
2454	PAFTOL	Gentianales	Rubiaceae	Emmenopterys	Emmenopterys henryi	RBG Kew Living Collection 1969-32826	K001069437			Silica dried	343	176943	http://sftp.kew.org/pub/paftol/current_release/fasta/by_recovery/INSDC.ERR5033635.Emmenopterys_henryi.a353.fasta
2457	PAFTOL	Gentianales	Rubiaceae	Guettarda	Guettarda pohliana	Sasaki, D. 1850 (K)	K000578076	2008		Silica dried	334	156057	http://sftp.kew.org/pub/paftol/current_release/fasta/by_recovery/INSDC.ERR5033636.Guettarda_pohliana.a353.fasta
2462	PAFTOL	Gentianales	Rubiaceae	Isertia	Isertia hypoleuca	Vasconcelos, T. 324 (K)				DNA bank	323	136317	http://sftp.kew.org/pub/paftol/current_release/fasta/by_recovery/INSDC.ERR5033640.Isertia_hypoleuca.a353.fasta
2479	PAFTOL	Gentianales	Rubiaceae	Rubia	Rubia peregrina	Chase, M.W. 10137 (K)				DNA bank	311	115092	http://sftp.kew.org/pub/paftol/current_release/fasta/by_recovery/INSDC.ERR5033650.Rubia_peregrina.a353.fasta
3705	PAFTOL	Gentianales	Rubiaceae	Mitragyna	Mitragyna inermis	Asase 10 (GC)		2001		DNA bank	352	196773	http://sftp.kew.org/pub/paftol/current_release/fasta/by_recovery/INSDC.ERR5034027.Mitragyna_inermis.a353.fasta
3707	PAFTOL	Gentianales	Rubiaceae	Neolamarckia	Neolamarckia cadamba	Ambriansyah; Arifin, Z. 884 (K)		1993		DNA bank	344	170643	http://sftp.kew.org/pub/paftol/current_release/fasta/by_recovery/INSDC.ERR5034028.Neolamarckia_cadamba.a353.fasta
8060	PAFTOL	Gentianales	Rubiaceae	Coelospermum	Coelospermum paniculatum	McDonald, W.J.; Fell, D.G.; Stanton, J.P. 4525 (K)	K000062247	1989		Herbarium	344	163209	http://sftp.kew.org/pub/paftol/current_release/fasta/by_recovery/INSDC.ERR5034257.Coelospermum_paniculatum.a353.fasta
18877	oneKP	Gentianales	Rubiaceae	Galium	Galium boreale						325	262537	http://sftp.kew.org/pub/paftol/current_release/fasta/by_recovery/oneKP.WQRD.Galium_boreale.a353.fasta
19103	Annotated genome	Gentianales	Rubiaceae	Coffea	Coffea canephora						348	387273	http://sftp.kew.org/pub/paftol/current_release/fasta/by_recovery/INSDC.PRJEB4211.Coffea_canephora.a353.fasta
19063	oneKP	Lamiales	Pedaliaceae	Uncarina	Uncarina grandidieri						342	253540	http://sftp.kew.org/pub/paftol/current_release/fasta/by_recovery/oneKP.ZRIN.Uncarina_grandidieri.a353.fasta
1319	PAFTOL	Gentianales	Apocynaceae	Adenium	Adenium obesum	Chase, M.W. 727 (K)				DNA bank	342	176880	http://sftp.kew.org/pub/paftol/current_release/fasta/by_recovery/INSDC.ERR5033363.Adenium_obesum.a353.fasta
1346	PAFTOL	Gentianales	Apocynaceae	Asclepias	Asclepias barjoniifolia	J.R.I.Wood 9532 (K)		1995		DNA bank	344	165069	http://sftp.kew.org/pub/paftol/current_release/fasta/by_recovery/INSDC.ERR5033370.Asclepias_barjoniifolia.a353.fasta
1395	PAFTOL	Gentianales	Apocynaceae	Alstonia	Alstonia macrophylla	Matthew, K.M.; Gastmans, W.F. 72866 (K)		2001		DNA bank	345	168771	http://sftp.kew.org/pub/paftol/current_release/fasta/by_recovery/INSDC.ERR5033375.Alstonia_macrophylla.a353.fasta
2426	PAFTOL	Gentianales	Apocynaceae	Carissa	Carissa macrocarpa	Maurin, O. 4389 (K)		2017		DNA bank	347	183972	http://sftp.kew.org/pub/paftol/current_release/fasta/by_recovery/INSDC.ERR5033616.Carissa_macrocarpa.a353.fasta
18745	oneKP	Gentianales	Apocynaceae	Catharanthus	Catharanthus roseus						348	286530	http://sftp.kew.org/pub/paftol/current_release/fasta/by_recovery/oneKP.UOYN.Catharanthus_roseus.a353.fasta
