## Supplementary material for "A highly contiguous, scaffold-level nuclear genome assembly for the Fever tree (*Cinchona pubescens* Vahl) as a novel resource for research in the Rubiaceae": Table3_Supp

### Sheet: Sheet1
Taxa	Accesion number
Gynochthodes nanlingensis	NC 028614
Asclepias syriaca	NC_022432
Nerium oleander	NC_025656
Catharanthus roseus	NC_021423
Sesamum indicum	JN637766.2
Swertia mussotii	NC_031155
Emmenopterys henryi	NC_036300
Gentiana lawrencei	KX096882
Coffea canephora	NC_030053
Galium aparine	NC_036969
Mitragyna speciosa	NC_034698
Rubia cordifolia	NC 047470
Morinda officinalis	NC_028009
Neolamarckia cadamba	NC_041149
Antirhea chinensis	NC_044102
Coffea arabica	KY085909
Cynanchum wilfordii	NC_029459
Alstonia scholaris	MG963247
Carissa macrocarpa	NC_033354
